# A nucleic acid host factor enables optimal phage replication in *Escherichia coli*

**DOI:** 10.64898/2026.06.19.733364

**Authors:** Alice CZ Collins, Marcel Sprenger, Josh McQuail, Sebastian Krautwurst, Kai Papenfort, Sivaramesh Wigneshweraraj

## Abstract

Host acquisition by bacteriophages (phages) often entails modulation, appropriation, or inhibition of components and processes central to bacterial gene expression. Small non-coding RNAs (sRNAs) are major regulators of RNA fate and frequently rely on the conserved RNA chaperone Hfq to engage their cognate targets. Although phages are known to encode specialised proteins and sRNAs to manipulate host gene expression, it has remained unclear whether they also co-opt host-encoded sRNAs for their own regulatory needs. We show that transcriptome-wide Hfq-mediated RNA–RNA interactions are broadly destabilised during T2 phage infection of *Escherichia coli*. We further demonstrate that the conserved bacterial sRNA ArcZ is co-opted by T2 to promote expression of a conserved phage operon that includes a protein which inhibits a bacterial restriction–modification system. ArcZ achieves this by preventing RNase E-mediated degradation of the transcript originating from the phage operon. Our study provides the first evidence of an evolutionary strategy in which a phage leverages a nucleic acid host factor to fulfil its own gene expression requirements.
