## Supplementary Data 2 for "A nucleic acid host factor enables optimal phage replication in *Escherichia coli*"

### Sheet: Sheet1
Supplementary Data 1: Counts of sequenced and mapped fragments in individual and unifed datasets, as identified through RIL-seq
Library name	Total number of fragments	Number of fragments after processing and mapping	% fragments remaining after processing and mapping	Mapped as single	Mapped as chimeric	% Chimeric fragments out of mapped fragments
T0min_i	4218354	1654092	39.2118	1060201	32584	1.9699
T0min_ii	9788035	7196995	73.5285	2774171	120322	1.67184
T0min_iii	9453597	8314705	87.9528	2384723	115573	1.38998
T20min-infected_i	17513425	12432119	70.9862	8703675	428249	3.4447
T20min-infected_iii	21115248	2119120	10.036	1295527	29774	1.40502
T20min-uninfected_i	5472241	3152738	57.6133	1521096	71155	2.25693
T20min-uninfected_ii	14316371	4315809	30.146	2807657	134502	3.1165
T20min-uninfected_iii	10763775	9159392	85.0946	5906039	330928	3.61299
T60min-infected_i	4459071	1981528	44.4381	1430799	20590	1.0391
T60min-infected_ii	38916600	3920881	10.0751	897021	13427	0.342449
T60min-infected_iii	21239639	5611666	26.4207	1560867	49840	0.88815
T60min-uninfected_i	75347684	8130808	10.7911	5043696	108230	1.33111
T60min-uninfected_ii	28617786	2550132	8.911	2012993	40717	1.59666
T60min-uninfected_iii	16629871	4415389	26.551	2992399	65083	1.474
Library name: Short name of library
Total number of fragments: Total number of sequenced fragments in the library
Number of fragments after processing and mapping: Number of all sequenced fragments after quality control and adapter removal, and subsequent mapping
% of fragments remaining after processing and mapping: Percentage representation of (Number of sequenced fragments after processing and mapping) / (Total number of sequenced fragments)
Mapped as single: Number of sequenced fragments for which both ends mapped to the same transcript or within 1000 nucleotide (nt) region, rRNA and tRNA excluded
Mapped as chimeric: Number of sequenced fragments with ends mapped to two different genomic locations, rRNA and tRNA excluded
% Chimeric fragments out of mapped fragments: Percentage representation of (Mapped as chimeric) / (Mapped sequenced fragments)
